# REMI-seq: Development of methods and resources for functional genomics in *Dictyostelium*

**DOI:** 10.1101/582072

**Authors:** Nicole Gruenheit, Amy Baldwin, Balint Stewart, Sarah Jaques, Thomas Keller, Katie Parkinson, Rex Chisholm, Adrian Harwood, Christopher R. L. Thompson

## Abstract

Genomes can be sequenced with relative ease, but ascribing gene function remains a major challenge. Genetically tractable model systems are crucial to meet this challenge. One powerful model is the social amoeba *Dictyostelium discoideum*, a eukaryotic microbe widely used to study diverse questions in cell, developmental and evolutionary biology. However, its utility is hampered by the inefficiency with which sequence, transcriptome or proteome variation can be linked to phenotype. To address this, we have developed methods (REMI-seq) to (1) generate a near genome-wide resource of individual mutants (2) allow large-scale parallel phenotyping. We demonstrate that integrating these resources allows novel regulators of cell migration, phagocytosis and macropinocytosis to be rapidly identified. Therefore, these methods and resources provide a step change for high throughput gene discovery in a key model system, and the study of genes affecting traits associated with higher eukaryotes.
