## Supplementary file 4 for "REMI-seq: Development of methods and resources for functional genomics in *Dictyostelium*"

### Sheet: Sheet1
Name	Enzyme	Site recognised in genome	Sticky end	LB index	RB index	rc-RB index
GWDI-G1	BamHI/DpnII+	GATC	GATC-	CGTGAT	CGATGT	ACATCG
GWDI-G2	BamHI/DpnII+	GATC	GATC-	GTAGCA	TCGGAA	TTCCGA
GWDI-G3	BamHI/DpnII+	GATC	GATC-	GAACGA	AGCCAA	TTGGCT
GWDI-C4	SphI/NlaIII$	CATG	-CATG	ATTGGC	CTTGTA	TACAAG
GWDI-G5	BamHI/DpnII+	GATC	GATC-	CATCCA	ACCGAT	ATCGGT
GWDI-C6	SphI/NlaIII$	CATG	-CATG	TGGTCA	TTAGGC	GCCTAA
GWDI-C7	SphI/NlaIII$	CATG	-CATG	ACATGT	GATTCG	CGAATC
GWDI-C8	SphI/NlaIII$	CATG	-CATG	CTGATC	GGAATC	GATTCC
All sequences are rewritten in the same orientation, unless reverse complement (rc) is specified
The secondary index is the EcoP15I site.
+ alternative enzymes to DpnII are Sau3A and MboI
$ alternative enzyme to NlaIII is Hsp92II
* can also be used with HpyCH4IV which recognises ACGT. 56.2% of genes have this site.
