## Supplementary file 8 for "REMI-seq: Development of methods and resources for functional genomics in *Dictyostelium*"

### Sheet: Mutants
Chromosome	Position	Name	Group
DDB0232429	1829135	BSG3	A
DDB0232428	1824932	BSG6	A
DDB0232428	657563	H1	A
DDB0232432	1319539	H3	A
DDB0232430	4600259	H4	A
DDB0232431	4616908	H5	A
DDB0232429	4038443	BSG2	A
DDB0232431	819033	H9	A
DDB0232430	307899	H10	B
DDB0232433	1055799	H11	B
DDB0232432	3299994	H12	B
DDB0232433	1388693	H13	B
DDB0232428	349283	H14	B
DDB0232429	6153211	H6	B
DDB0232431	1399096	H7	B
DDB0232428	2251948	H8	B
DDB0232433	1448722	H15	C
DDB0232432	2363119	H19	C
DDB0232429	5842082	H21	C
DDB0232431	401563	H22	C
DDB0232431	4270519	H24	C
DDB0232432	3807637	H25	C
DDB0232430	2618889	H26	C
DDB0232428	421307	H27	C
DDB0232429	4797345	H28	D
DDB0232433	1705890	H29	D
DDB0232430	3595373	H30	D
DDB0232432	2901793	H31	D
DDB0232431	400721	H32	D
DDB0232431	400721	H33	D
DDB0232430	2641989	H34	D
DDB0232429	2043499	H35	D

### Sheet: Experimental Design
Group Pool	Pool 1	Pool 2	Pool 3	Pool 4
A	1 x 105	1 x 106	1 x 107	1 x 108
B	1 x 106	1 x 105	1 x 108	1 x 107
C	1 x 107	1 x 108	1 x 105	1 x 106
D	1 x 108	1 x 107	1 x 106	1 x 105

### Sheet: Counts
Position	Name	Index	Group	count	Pool1	Pool2	Pool3	Pool4	1 x 108	1 x 107	1 x 106	1 x 105
DDB0232429_4038443_GATC	BSG2	G3	A	1	103.494	0	0	0	1	1	1	103.494
DDB0232429_1829135_GATC	BSG3	G1	A	4	388.103	2191.55	11422.2	198013	198013	11422.2	2191.55	388.103
DDB0232428_1824932_GATC	BSG6	G1	A	3	129.368	0	3261.54	34682.6	34682.6	3261.54	1	129.368
DDB0232428_657563_GATC	H1	G1	A	4	413.977	634.997	13905.7	226452	226452	13905.7	634.997	413.977
DDB0232432_1319539_GATC	H3	G1	A	4	659.776	989.944	15131.6	355532	355532	15131.6	989.944	659.776
DDB0232430_4600259_GATC	H4	G1	A	2	0	0	1198.76	23619.4	23619.4	1198.76	1	1
DDB0232431_4616908_GATC	H5	G1	A	4	77.6207	84.6663	2732.28	46349.6	46349.6	2732.28	84.6663	77.6207
DDB0232431_819033_GATC	H9	G2	A	1	0	0	0	2024.84	2024.84	1	1	1
DDB0232430_307899_GATC	H10	G1	B	2	0	0	9277.98	1149.53	9277.98	1149.53	0	0
DDB0232433_1055799_GATC	H11	G1	B	4	478.661	784.791	256680	28214.7	256680	28214.7	478.661	784.791
DDB0232432_3299994_GATC	H12	G1	B	3	116.431	0	35270.8	3933.33	35270.8	3933.33	116.431	0
DDB0232433_1388693_GATC	H13	G1	B	1	0	0	4111.99	0	4111.99	1	1	1
DDB0232428_349283_GATC	H14	G1	B	4	181.115	19.5384	60028.7	6850.09	60028.7	6850.09	181.115	19.5384
DDB0232429_6153211_GATC	H6	G1	B	3	232.862	0	96254	7952.53	96254	7952.53	232.862	0
DDB0232431_1399096_GATC	H7	G1	B	4	103.494	29.3076	44946.9	2841.97	44946.9	2841.97	103.494	29.3076
DDB0232428_2251948_GATC	H8	G1	B	3	1966.39	0	75752.8	8093.8	75752.8	8093.8	1966.39	0
DDB0232433_1448722_GATC	H15	G1	C	4	2716.72	117064	45.2364	1603.8	117064	2716.72	1603.8	45.2364
DDB0232432_2363119_GATC	H19	G2	C	4	14424.5	311696	1244	3919.48	311696	14424.5	3919.48	1244
DDB0232429_5842082_CATG	H21	C4	C	4	853.827	78221.9	289.513	916.854	78221.9	853.827	916.854	289.513
DDB0232431_401563_CATG	H22	C6	C	4	1410.11	182345	723.782	1556.71	182345	1410.11	1556.71	723.782
DDB0232431_4270519_CATG	H24	C6	C	4	336.356	25012.4	316.655	434.883	25012.4	336.356	434.883	316.655
DDB0232432_3807637_CATG	H25	C6	C	3	504.534	54290.6	0	307.465	54290.6	504.534	307.465	1
DDB0232430_2618889_CATG	H26	C6	C	1	0	237.717	0	0	237.717	1	1	1
DDB0232428_421307_CATG	H27	C8	C	4	439.85	57185.6	40.7127	731.268	57185.6	439.85	731.268	40.7127
DDB0232429_4797345_CATG	H28	C8	D	3	36300.6	6262.05	954.488	0	36300.6	6262.05	954.488	1
DDB0232433_1705890_CATG	H29	C8	D	3	3803.41	2572.55	827.826	0	3803.41	2572.55	827.826	1
DDB0232430_3595373_CATG	H30	C8	D	3	2639.1	3184.75	239.753	0	2639.1	3184.75	239.753	1
DDB0232432_2901793_CATG	H31	C8	D	1	0	612.202	0	0	1	612.202	1	1
DDB0232431_400721_CATG	H32	C4	D	3	4773.67	3598.32	556.408	0	4773.67	3598.32	556.408	1
DDB0232431_400721_CATG	H33	C8	D	3	7969.06	735.945	710.211	0	7969.06	735.945	710.211	1
DDB0232430_2641989_GATC	H34	G2	D	4	17425.8	11091.3	1302.81	63.7089	17425.8	11091.3	1302.81	63.7089
DDB0232429_2043499_GATC	H35	G2	D	3	1630.03	4529.65	275.942	0	1630.03	4529.65	275.942	1
