## Supplementary file 10 for "REMI-seq: Development of methods and resources for functional genomics in *Dictyostelium*"

### Sheet: Growth_competitons
Mutant	competition_outcome	normalised	Condition	mean_norm_growth
Control_Ka	0.499987	-2.58406e-05	Ka	0.49999
Control_Ka	0.499992	-1.52204e-05	Ka
Control_Ka	0.49992	-0.000160436	Ka
gbpC	0.264216	-0.471568	Ka	-0.540287
gbpC	0.195497	-0.609005	Ka
DDB_G0277961	0.281146	-0.437707	Ka	-0.559878
DDB_G0277961	0.158976	-0.682048	Ka
DDB_G0270096	0.258439	-0.483122	Ka	-0.564235
DDB_G0270096	0.177326	-0.645348	Ka
DDB_G0282549	0.612152	0.224304	Ka	0.323143
DDB_G0282549	0.710991	0.421982	Ka
DDB_G0272282	0.346381	-0.307237	Ka	0.371383
DDB_G0272282	0.396384	-0.207232	Ka
DDB_G0283773	0.387156	-0.225689	Ka	-0.223108
DDB_G0283773	0.389736	-0.220527	Ka
DDB_G0285471	0.399884	-0.200232	Ka	-0.245242
DDB_G0285471	0.354874	-0.290252	Ka
DDB_G0268504	0.636465	0.27293	Ka	0.271315
DDB_G0268504	0.63485	0.2697	Ka
pakA	0.671068	0.342135	Ka	0.349044
pakA	0.677976	0.355952	Ka
B63	0.752924	0.505848	Ka	0.40448
B63	0.651556	0.303112	Ka
B65	0.549271	0.0985426	Ka	0.0456399
B65	0.496369	-0.00726282	Ka
B67	0.663355	0.32671	Ka	0.242365
B67	0.57901	0.15802	Ka
gefV	0.655346	0.310693	Ka	0.292806
gefV	0.653201	0.306402	Ka
gefV	0.6575	0.315	Ka
gefV	0.619564	0.239128	Ka
Control_Ax	0.499949	-0.000102963	Ax	4.92707e-05
Control_Ax	0.500101	0.000201504	Ax
Control_Ax	0.5	-2.59311e-08	Ax	-4.463e-06
Control_Ax	0.499996	-8.90006e-06	Ax
nfaA	0.714505	0.429009	Ax	0.702619
nfaA	0.988115	0.976229	Ax
DDB_G0282059	0.599936	0.199871	Ax	0.24328
DDB_G0282059	0.643344	0.286688	Ax
DDB_G0286817	0.0196564	-0.960687	Ax	-0.913553
DDB_G0286817	0.0667907	-0.866419	Ax
DDB_G0270640	0.535642	0.0712836	Ax	0.0374638
DDB_G0270640	0.501822	0.003644	Ax
ssr3	0.87705	0.754099	Ax	0.814125
ssr3	0.937075	0.87415	Ax
DDB_G0287365	0.732642	0.465285	Ax	0.468209
DDB_G0287365	0.735567	0.471134	Ax
med25	0.895215	0.790431	Ax	0.852758
med25	0.957543	0.915086	Ax

### Sheet: Fluid_uptake
Strain	MFI	Normalised_uptake
Control	6999	1
Control	7281.5	1
Control	7397	1
Control	6657	1
Control	6309	1
Control	6334.33	1
Control	7825.33	1
nfaA	10177	1.45406
nfaA	10745.2	1.47568
nfaA	10014	1.35379
nfaA	9205.5	1.38283
DDB_G0286817	5673.67	0.81064
DDB_G0286817	6637.5	0.911557
DDB_G0286817	6774	0.915777
DDB_G0286817	5133	0.771068
ssr3	10498.7	1.50002
ssr3	9063.17	1.24468
ssr3	9557.5	1.29208
ssr3	9117.5	1.36961
DDB_G0287365	8608	1.22989
DDB_G0287365	7157.5	0.982971
DDB_G0287365	7436	1.00527
DDB_G0282059	8873.5	1.40648
DDB_G0282059	8383.67	1.32353
DDB_G0282059	8975.67	1.147
DDB_G0270640	6482	1.02742
DDB_G0270640	6915.33	1.09172
DDB_G0270640	8264.33	1.0561
med25	7289.5	1.15541
med25	7896.67	1.24665
med25	10180.7	1.30099
